# Dual-BONCAT Reveals Distinct Subpopulations of Anabolically Active Cells

**DOI:** 10.1101/2024.11.23.624985

**Authors:** Dylan Mankel, Yasheng Maierhaba, Claire Momjian, Federica Calabrese, Solange Duhamel, Jeffrey Marlow

## Abstract

Bio-Orthogonal Non-Canonical Amino Acid Tagging (BONCAT) has emerged as a prominent molecular technique that enables microbial ecologists to visualize and identify metabolically active cells in cultures and complex microbial communities. To date, researchers have used just one non-canonical amino acid (ncAA) in a given experiment; here, we validate a novel approach using two different ncAAs in a single experiment. This advancement facilitates the detection of differentially active subpopulations within the same experimental context, thereby reducing the uncertainty and variability associated with parallel treatments, and providing precise spatial information about organisms that are active under distinct conditions or at different times. We show that both ncAAs can be taken up by *E. coli* cultures and by constituents of the Little Sippewissett Salt Marsh microbiome, resulting in fluorescence signals that are significantly higher than background and ncAA-free control experiments, as well as differential labeling patterns reflective of distinct subpopulations. As a proof of concept, we implemented this “dual-BONCAT” approach in salt marsh sediments, adding one ncAA during daytime hours and the other at night. Subpopulations of cells that were anabolically active during the day and/or night were distinguishable by both fluorescence microscopy, and by fluorescence-activated cell sorting. Subsequent high-throughput 16S rRNA gene amplicon sequencing of active subpopulations revealed that *Methylobacterium*, potentially feeding on plant exudate carbon, was preferentially active during the day, while sulfur-cycling taxa dominated the night-active population. Dual-BONCAT offers an important advancement in multiplexing substrate-analog probing techniques, providing a more realistic understanding of metabolic activity under distinct environmental conditions.

**Importance:** Microbial communities are complex and dynamic, with different groups of microbes active under distinct conditions. Bio-Orthogonal Non-Canonical Amino Acid Tagging (BONCAT) uses synthetic amino acids to tag newly made proteins, allowing researchers to see and identify the active subset of a community. While BONCAT studies to date have used a single synthetic amino acid to evaluate cell activity in a single experimental context, here we introduce a new approach, “dual-BONCAT,” using two synthetic amino acids to track differential responses to changing conditions. After validating the approach with *E. coli*, we deployed it in a salt marsh sediment community, finding that organisms potentially feeding on plant root sugars were more active during the day, and microbes likely metabolizing sulfur were more active at night. We believe dual-BONCAT will prove useful in many studies, as it illuminates microbial community responses to changing conditions, which has important implications for ecosystem dynamics.
