## Supplementary material for "Dual-BONCAT Reveals Distinct Subpopulations of Anabolically Active Cells": Table S2

### Sheet: merged_table_family_level
Domain	Phylum	Class	Order	Family		Condition 1 ncAA#1 (day-active)	Condition 2 ncAA#1 (day-active)		Condition 1 ncAA#1&2 (day and night- or only night-active)	Condition 2 ncAA#1&2 (day and night- or only night-active)		Condition 2 ncAA#2 (night-active)		Delaware Negative Control	DNA Extraction Negative Control
Bacteria	Acidobacteria	Aminicenantia	Aminicenantales	NA		0.00459132	0.00139328		0.0120405	0.00593749		0.00106146		0	0
Bacteria	Acidobacteria	Thermoanaerobaculia	Thermoanaerobaculales	Thermoanaerobaculaceae		0.0125067	0.00406308		0.0119049	0.00808764		0.00802806		0	0
Bacteria	Actinobacteria	Actinobacteria	Corynebacteriales	Corynebacteriaceae		0.000371543	0.0100832		0.000884095	0.000281065		0.000372121		0	0.00496858
Bacteria	Actinobacteria	Actinobacteria	Propionibacteriales	Propionibacteriaceae		0.00400363	0.141149		0.00653014	0.00425813		0.0145951		0.00990531	0.348901
Bacteria	Aegiribacteria	bacterium YC-ZSS-LKJ186	bacterium YC-ZSS-LKJ186	bacterium YC-ZSS-LKJ186		0	0		0.0103051	0		0		0	0
Bacteria	Bacteroidetes	Bacteroidia	Bacteroidales	Bacteroidetes BD2-2		0.0227291	0.00539596		0.0183976	0.00323927		0.00341315		0	0
Bacteria	Bacteroidetes	Bacteroidia	Bacteroidales	Marinilabiliaceae		0.0103368	0.00331006		0.0114277	0.00271227		0.000664938		0	0
Bacteria	Bacteroidetes	Bacteroidia	Bacteroidetes VC2.1 Bac22	NA		0.0177974	0.00335033		0.0154787	0.00574075		0.00131463		0	0
Bacteria	Bacteroidetes	Bacteroidia	Chitinophagales	NA		0.0091897	0.00242415		0.00356445	0.0106734		0.00153729		0	0
Bacteria	Bacteroidetes	Bacteroidia	Chitinophagales	Saprospiraceae		0.0210169	0.00115167		0.0125551	0.0105751		0.0215769		0	0
Bacteria	Bacteroidetes	Bacteroidia	Cytophagales	Cyclobacteriaceae		0.0385741	0.0129584		0.0332167	0.024277		0.00425499		0	0
Bacteria	Bacteroidetes	Bacteroidia	Flavobacteriales	Cryomorphaceae		0.0181421	0.00501341		0.0158669	0.00201664		0.000948605		0	0
Bacteria	Bacteroidetes	Bacteroidia	Flavobacteriales	Flavobacteriaceae		0.0300117	0.00868186		0.0209376	0.0076028		0.00225713		0	0
Bacteria	Bacteroidetes	Bacteroidia	Sphingobacteriales	Lentimicrobiaceae		0.0145481	0.00497314		0.0134953	0.00452514		0.00314473		0	0
Bacteria	Bacteroidetes	Ignavibacteria	Ignavibacteriales	Melioribacteraceae		0.0123132	0.00159865		0.00749376	0.00457433		0.00322404		0	0
Bacteria	Chloroflexi	Anaerolineae	Anaerolineales	Anaerolineaceae		0.0374934	0.0189906		0.0335067	0.038534		0.0078725		0	0
Bacteria	Chloroflexi	Anaerolineae	Caldilineales	Caldilineaceae		0.00132936	0.000696642		0.000696985	0.000569156		0.0241513		0	0
Bacteria	Cloacimonetes	Cloacimonadia	Cloacimonadales	MSBL8		0.0105162	0.00290335		0.0090187	0.00448298		0.000503279		0	0
Bacteria	Firmicutes	Clostridia	Clostridiales	Christensenellaceae		0.0384286	0.00514629		0.0237536	0.0246634		0.00237609		0	0
Bacteria	Firmicutes	Clostridia	Clostridiales	Ruminococcaceae		0.0182749	0.0013812		0.00970633	0.00543157		0.00200702		0	0
Bacteria	Gemmatimonadetes	BD2-11 terrestrial group	NA	NA		0.000878707	0		0.0178175	0.000695635		0.00156169		0	0.00178648
Bacteria	Kiritimatiellaeota	Kiritimatiellae	Kiritimatiellales	Kiritimatiellaceae		0.0100161	0.00244832		0.0120078	0.0094508		0.00469422		0	0
Bacteria	Kiritimatiellaeota	Kiritimatiellae	WCHB1-41	NA		0.0246773	0.00399059		0.0547998	0.0149737		0.0078786		0	0
Bacteria	Planctomycetes	Planctomycetacia	Pirellulales	Pirellulaceae		0.0124884	0.00190469		0.00553378	0.00462351		0.0942779		0	0
Bacteria	Proteobacteria	Alphaproteobacteria	Rhizobiales	Beijerinckiaceae		0.0016783	0.10684		0.0014501	0.00808764		0.000658838		0.00273935	0.0406111
Bacteria	Proteobacteria	Alphaproteobacteria	Rhodobacterales	Rhodobacteraceae		0.0104188	0.00552884		0.00670789	0.00472189		0.022736		0	0.00551026
Bacteria	Proteobacteria	Deltaproteobacteria	Desulfarculales	Desulfarculaceae		0.0012446	0.000217449		0.000954261	0.0220706		0.00531341		0	0
Bacteria	Proteobacteria	Deltaproteobacteria	Desulfobacterales	Desulfobacteraceae		0.0128303	0.00848051		0.0106933	0.0201032		0.0584139		0	0
Bacteria	Proteobacteria	Deltaproteobacteria	Desulfobacterales	Desulfobulbaceae		0.0139548	0.00672079		0.00864916	0.00411057		0.0135824		0	0
Bacteria	Proteobacteria	Gammaproteobacteria	Arenicellales	Arenicellaceae		0.000579212	0		0.000191788	0.000330251		0.143129		0	0
Bacteria	Proteobacteria	Gammaproteobacteria	Betaproteobacteriales	Burkholderiaceae		0.000969121	0.0209556		0.00383575	0.00130695		0.00183621		0.0443456	0.0347588
Bacteria	Proteobacteria	Gammaproteobacteria	Cellvibrionales	Halieaceae		0.0219846	0.00851273		0.0179532	0.00919081		0.0111911		0	0
Bacteria	Proteobacteria	Gammaproteobacteria	Chromatiales	Chromatiaceae		0.011806	0.0133329		0.00758263	0.00593046		0.139646		0	0
Bacteria	Proteobacteria	Gammaproteobacteria	Competibacterales	Competibacteraceae		0.00011443	0.0201503		7.4844e-05	0		0.00386152		0	0
Bacteria	Proteobacteria	Gammaproteobacteria	Enterobacteriales	Enterobacteriaceae		0.00107507	0.217908		0.00829365	0.0896667		0.0155345		0.0158803	0.00404029
Bacteria	Proteobacteria	Gammaproteobacteria	Gammaproteobacteria Incertae Sedis	Unknown Family		0.00857517	0.00196912		0.00704001	0.0262163		0.00380052		0	0
Bacteria	Proteobacteria	Gammaproteobacteria	HOC36	NA		0.000488799	0		0.000205821	7.72928e-05		0.0122007		0	0
Bacteria	Proteobacteria	Gammaproteobacteria	Oceanospirillales	Halomonadaceae		0.000289606	0.0112188		0.000987005	0.000323224		0.000237914		0	0.0165796
Bacteria	Proteobacteria	Gammaproteobacteria	Oceanospirillales	Pseudohongiellaceae		0.00171503	0		0.00106185	0.0235884		0.00112551		0	0
Bacteria	Proteobacteria	Gammaproteobacteria	Pseudomonadales	Moraxellaceae		0.0031673	0.0546804		0.00506133	0.00332359		0.00277261		0.789606	0.191128
Bacteria	Proteobacteria	Gammaproteobacteria	Pseudomonadales	Pseudomonadaceae		0.00215156	0.058228		0.00496777	0.00350628		0.000591734		0.00942891	0.0640711
Bacteria	Proteobacteria	Gammaproteobacteria	Xanthomonadales	Xanthomonadaceae		0.000404036	0.0146013		0.0029844	0.0008713		0.000579533		0.0433531	0.0459705
Bacteria	Spirochaetes	Spirochaetia	Spirochaetales	Spirochaetaceae		0.0194163	0.00689797		0.0225093	0.0152337		0.00557572		0	0
Bacteria	Verrucomicrobia	Verrucomicrobiae	Opitutales	Puniceicoccaceae		0.0127865	0.00374093		0.0114465	0.00884651		0.00237609		0	0
Unassigned	NA	NA	NA	NA		0.311921	0.0888602		0.359579	0.435629		0.19677		0.0322965	0.0224532
